# Maintenance DNA methylation is required for induced regulatory T cell reparative function following viral pneumonia

**DOI:** 10.1101/2025.02.25.640199

**Authors:** Anthony M. Joudi, Jonathan K. Gurkan, Qianli Liu, Manuel A. Torres Acosta, Kathryn A. Helmin, Luisa Morales-Nebreda, Nurbek Mambetsariev, Carla Patricia Reyes Flores, Hiam Abdala-Valencia, Elizabeth M. Steinert, Samuel E. Weinberg, Benjamin D. Singer

## Abstract

FOXP3+ natural regulatory T cells (nTregs) promote resolution of inflammation and repair of epithelial damage following viral pneumonia-induced lung injury, thus representing a cellular therapy for patients with acute respiratory distress syndrome (ARDS). Whether in vitro induced Tregs (iTregs), which can be rapidly generated in substantial numbers from conventional T cells, also promote lung recovery is unknown. nTregs require specific DNA methylation patterns maintained by the epigenetic regulator, ubiquitin-like with PHD and RING finger domains 1 (UHRF1). Here, we tested whether iTregs promote recovery following viral pneumonia and whether iTregs require UHRF1 for their pro-recovery function. We found that adoptive transfer of iTregs to mice with influenza virus pneumonia promotes lung recovery and that loss of UHRF1-mediated maintenance DNA methylation in iTregs leads to reduced engraftment and a delayed repair response. Transcriptional and DNA methylation profiling of adoptively transferred UHRF1-deficient iTregs that had trafficked to influenza-injured lungs demonstrated transcriptional instability with gain of effector T cell lineage-defining transcription factors. Strategies to promote the stability of iTregs could be leveraged to further augment their pro-recovery function during viral pneumonia and other causes of ARDS.
