## Supplemental Table 1 for "Maintenance DNA methylation is required for induced regulatory T cell reparative function following viral pneumonia"

### Sheet: Fig 2E-F D12 Uhrf1fl v Uhrf1+
Gene ID	K means cluster
a	1
Abcf1	1
Acer3	1
Adap1	1
Ahi1	1
Akr1e1	1
Anapc1	1
Ankrd37	1
Ankrd40	1
Anks1	1
Ap1m1	1
Atp2a2	1
Bambi	1
BC024978	1
BC057079	1
Bdh1	1
Cand1	1
Ccr5	1
Ccr8	1
Cebpg	1
Cep57l1	1
Chst2	1
Cog5	1
Comt	1
Coq2	1
Csrnp1	1
Ctdspl	1
Dusp3	1
Dusp4	1
Enox2	1
Fam174b	1
Fdx1	1
Gab2	1
Galnt1	1
Gem	1
Gmps	1
Gprin3	1
Gsr	1
Hbegf	1
Hivep3	1
Hsd17b12	1
Idi1	1
Ipo7	1
Khdrbs1	1
L2hgdh	1
Lif	1
Magt1	1
Mfsd11	1
Mrpl1	1
Naa40	1
Naa50	1
Ncapd3	1
Nek6	1
Nol3	1
Nsdhl	1
Nuak2	1
Nubpl	1
Nxt1	1
Oxsr1	1
Pdia6	1
Pdp1	1
Pelp1	1
Pfdn4	1
Ppip5k2	1
Prim2	1
Psmd7	1
Pycrl	1
Rbm15b	1
Rhbdd2	1
Riok2	1
Rnf157	1
Rraga	1
Ryk	1
S1pr2	1
Scaf11	1
Sdad1	1
Skp2	1
Slc39a14	1
Snx9	1
Stard8	1
Stt3a	1
Supv3l1	1
Syk	1
Syncrip	1
Tmco7	1
Tmem180	1
Tmem41b	1
Tnfrsf10b	1
Ttc7	1
Tubb6	1
Unc13a	1
Uqcr11	1
Urb2	1
Usp37	1
Vmp1	1
Yod1	1
Zc3h18	1
C1qtnf6	2
Cd2bp2	2
Chrm4	2
Cuedc2	2
Dapk2	2
Eci2	2
Ecm1	2
Fam100a	2
Fam49a	2
Flot1	2
Ifi27l2a	2
Irf7	2
Lmbrd1	2
Ltb4r1	2
Ly6c2	2
Mrgpre	2
Mx1	2
Narf	2
Oas2	2
Ostm1	2
Pank4	2
Pold4	2
Pura	2
Ramp3	2
Rpap2	2
Slc30a9	2
Slc6a19	2
Sugt1	2
Tbc1d23	2
Tmco6	2

### Sheet: Fig 5B-C D24 Uhrf1fl v Uhrf1+
Gene ID	K means cluster
Tfe3	1
Car4	1
Dlg3	1
S100a3	1
Scn4a	1
Ramp2	1
Cnn1	1
Srpk3	1
Cd320	1
Cd36	1
Prkar2b	1
Bicd1	1
Crhr2	1
Inmt	1
Cyp17a1	1
Cavin1	1
Pax2	1
Hdac9	1
Hspb1	1
Insr	1
Cyp2a5	1
Fbln1	1
Hfe	1
Tph2	1
Vwa7	1
Pcdha10	1
Mpo	1
Lpo	1
Slc16a12	1
St6galnac1	1
Vav2	1
Kif19a	1
Faf1	1
Bcas1	1
Snx31	1
Adamts13	1
C4a	1
Notch4	1
Amdhd1	1
Ddx27	1
Pmp22	1
Gpx3	1
Shroom1	1
6330403K07Rik	1
Cd68	1
Etnppl	1
Noxo1	1
Cd70	1
Myb	1
Ccn2	1
Pbld2	1
Hkdc1	1
Slc16a7	1
Slc5a4b	1
Irak3	1
Nipal4	1
Septin4	1
Gria1	1
Cox11	1
Allc	1
Mboat2	1
Adcy3	1
Tmem94	1
Ctc1	1
Ntn1	1
Kif26a	1
Zfp346	1
Cxcl14	1
Gkap1	1
Ccdc127	1
Lpcat1	1
Fam107a	1
Kctd6	1
Plpp1	1
4933413J09Rik	1
Rnase6	1
Nkx3-1	1
Shcbp1	1
Ppara	1
Tef	1
Syngr1	1
Apod	1
Slurp1	1
Tagln3	1
Ccdc80	1
Crybg3	1
Nit2	1
Spag6l	1
Clcn2	1
Racgap1	1
Krt7	1
Trip6	1
Sfi1	1
Agpat4	1
Flywch2	1
Pla2g7	1
Mep1a	1
Clic5	1
Rsph9	1
Sox8	1
Acsbg3	1
Spata24	1
Myo7b	1
Aif1	1
Zfp521	1
Ppp2r2b	1
Prelid3a	1
Sncaip	1
Mapk4	1
Ms4a7	1
Keg1	1
Cdca5	1
Cabp4	1
Gm49405	1
Casp7	1
Pycr1	1
Erlin1	1
Cwf19l1	1
Padi4	1
Cd63	1
Katnal2	1
Muc2	1
Hk3	1
Slc9a4	1
Sphkap	1
Slc11a1	1
Abcb6	1
Slc16a14	1
Epha4	1
Cops7b	1
Ecel1	1
Chrnd	1
Gpr39	1
F13b	1
Dcaf6	1
Irf6	1
Frmd4a	1
Ddr2	1
Slc2a8	1
Ddx31	1
Crat	1
Kynu	1
Dph7	1
Cybrd1	1
Hat1	1
Pamr1	1
Mkks	1
Dll4	1
Lpin3	1
Mgme1	1
Zfp64	1
Chrna4	1
Il21	1
Il12a	1
Veph1	1
Ngf	1
Ampd2	1
Slc16a4	1
Vcam1	1
Fmo5	1
Ccne2	1
Clca1	1
Clca3a2	1
Cntfr	1
Cd72	1
Spaar	1
Sgip1	1
Artn	1
Ttc39a	1
Echdc2	1
P3h1	1
Mutyh	1
Adgrb2	1
Epha10	1
Sema3a	1
Cdk14	1
Nmnat1	1
Draxin	1
Tas1r3	1
Agbl5	1
D5Ertd579e	1
Pdgfra	1
Paics	1
Gfi1	1
Sparcl1	1
Cxcl3	1
Mmp17	1
Psmd9	1
Anapc7	1
P2rx7	1
Nobox	1
Slc23a4	1
Anxa4	1
Pcyox1	1
Plxna1	1
Cntn6	1
Plxnd1	1
Klrb1f	1
Klra2	1
Mgp	1
Abcc9	1
Camk1	1
Atp2b2	1
Ercc2	1
Tjp1	1
2200002D01Rik	1
Syt3	1
Rusf1	1
Slc5a2	1
Tead2	1
Arfip2	1
Cttn	1
Col4a6	1
Piga	1
Renbp	1
Chrnb3	1
Fgfr1	1
Cog4	1
Mt2	1
Mt1	1
4931406C07Rik	1
Nlrx1	1
Chek1	1
Fam81a	1
Plscr2	1
Ltf	1
Mobp	1
Nckipsd	1
Heyl	1
Chrm1	1
Fa2h	1
Dysf	1
Gm28042	1
Fgd5	1
Zfp551	1
Ano7	1
Ptgdr2	1
R3hcc1	1
Loxl2	1
Gpc1	1
Tmem30b	1
Rasd2	1
Tex16	1
1700006J14Rik	1
Grip1	1
Cxcl10	1
Creb3l3	1
Xkr6	1
Abi3bp	1
Stab2	1
Ccdc180	1
Pcdh17	1
Ky	1
Rusc2	1
Ccdc38	1
Prodh2	1
Aadacl2fm1	1
Clca2	1
Wnt8b	1
Ccn3	1
Hhat	1
Themis2	1
Slc32a1	1
D630003M21Rik	1
Slc9b2	1
Dnah10	1
Dlec1	1
Spon1	1
Bend3	1
Pnmt	1
Cep250	1
Asic3	1
Tcte2	1
BC028528	1
Lpar1	1
Pakap	1
Cdh26	1
Cdk5rap2	1
Cfap70	1
Ccser1	1
Lonrf1	1
Gabbr2	1
Gpr37	1
Bmf	1
Arntl2	1
Sema3d	1
4921522P10Rik	1
Oaz2	1
Ppp1r14c	1
Apobec2	1
Ppp1r13l	1
Erf	1
Rwdd2b	1
Nbl1	1
Arhgap11a	1
Wrap53	1
Kif14	1
Inava	1
Klf8	1
Lrrc18	1
Fhdc1	1
Nol4	1
Hrnr	1
Bag2	1
Stab1	1
Oscp1	1
Dnali1	1
Ttc9	1
Pigv	1
Olfr78	1
Zc2hc1a	1
Mdga1	1
Ubxn10	1
Rbm20	1
Tmem145	1
Mgat5b	1
Olfr544	1
Krt13	1
Efcab8	1
Il20rb	1
Olfr221	1
Pcare	1
Slc15a5	1
Gpr152	1
Ucn3	1
Kcng3	1
Zfp574	1
Cenph	1
Wdr81	1
Fpr1	1
Tcf21	1
Npas4	1
Mtmr11	1
Gjb2	1
Sox18	1
Scn4b	1
Ttc34	1
Olfr1341	1
Krt1	1
Mageb16	1
Gm9817	1
Mageh1	1
Zfp358	1
Mettl21c	1
Tmem229a	1
Arxes2	1
Tmem72	1
Cracr2b	1
Lhfp	1
Gli2	1
Prss50	1
Atp13a5	1
Olfr1366	1
Lix1l	1
Hoxb13	1
Mmp12	1
Vwa3b	1
Ppp1r3g	1
Emilin3	1
Zfp623	1
1700014D04Rik	1
Gja10	1
Pcdhb9	1
Islr2	1
Cacna1c	1
Olfr829	1
Fam243	1
Tlr11	1
Tmem106c	1
Epha3	1
Magi3	1
Pcdh15	1
Sh2d6	1
Kcnt2	1
Lamb2	1
Yap1	1
Ptprt	1
Gpr21	1
Kat2b-ps	1
Ppfia2	1
Lrrc36	1
Gm9945	1
Xlr	1
Irs4	1
Tafa5	1
Dsp	1
Olfr137	1
Cgrrf1	1
Ntrk2	1
Pcdh9	1
Ces2a	1
Tafa3	1
Gm14137	1
Skint4	1
Zfp709	1
Gm9989	1
Olfr90	1
Fry	1
Tas2r123	1
Tdpoz3	1
Sez6l	1
Gm5431	1
Olfr25	1
Espl1	1
Olfr482	1
R74862	1
Kcnh7	1
Ctf2	1
Olfr171	1
Irx1	1
Zcchc14	1
Olfr301	1
Ppp1r1b	1
Odad2	1
Cd200r4	1
Cttnbp2nl	1
Fbxl12os	1
Fabp4	1
Rps3a2	1
Zfp28	1
Krt73	1
Tnnt1	1
Ccdc146	1
Hmgn3	1
Oas1g	1
Lrrc66	1
Gm3695	1
Rps15a-ps2	1
Prb1	1
Gm14243	1
Pwwp4a	1
Sptbn2	1
Shroom4	1
Nat8f4	1
Flnc	1
Col28a1	1
Strada	1
Olfr372	1
Ddx43	1
Xntrpc	1
Vmn2r89	1
Mrgprb1	1
Etnk2	1
Bicra	1
Zswim9	1
Naip5	1
2410004P03Rik	1
Zfp951	1
D130052B06Rik	1
Hbq1b	1
Gm10471	1
Ezhip	1
Nudt11	1
Prob1	1
Cenps	1
Olfr688	1
Misp3	1
Gm10720	1
Tox2	1
Tmem267	1
Gm5535	1
Macrod2os2	1
Slc4a11	1
Zfp998	1
BC025920	1
Dcdc5	1
Olfr1231	1
Olfr1198	1
Slitrk1	1
Oxct2b	1
Ighg1	1
Gm10912	1
Gm16485	1
Zfp988	1
Olfr613	1
Gm20878	1
2210418O10Rik	1
Naip6	1
Gm14139	1
Serpina3m	1
Capn3	1
Gm11110	1
Hoxa3	1
Tmem217	1
Vwde	1
Gm14324	1
B230307C23Rik	1
Gm11400	1
Gm11282	1
Gm12203	1
Gm14165	1
Gm13423	1
Olfr213	1
Gm15697	1
Gm12713	1
Gm5385	1
Gm14445	1
Gm14026	1
Gm11701	1
Gm14442	1
Gm11708	1
Gm13226	1
Gm13234	1
Gm12805	1
Gm13508	1
Gm12009	1
Gm14951	1
4933408N05Rik	1
Gm1980	1
4933439K11Rik	1
Gm13425	1
Gm12022	1
Gm15987	1
Cep112it	1
Gm13483	1
Gm15601	1
Wipf3	1
Bach2os	1
Pcsk2os1	1
Gm16284	1
Gm16933	1
Gm11978	1
Xist	1
Gm4473	1
Mypopos	1
Gnasas1	1
Chn1os3	1
Pla2g10os	1
Gm13583	1
Gm13110	1
Gm14133	1
Tmem74bos	1
A830082K12Rik	1
4930544D05Rik	1
4933424M12Rik	1
4930442J19Rik	1
Gm14120	1
Gm25886	1
Mia	1
Gm16262	1
Gm16270	1
4930428N03Rik	1
Zfp968-ps	1
Nhlrc4	1
Vmn2r94	1
Gm17076	1
Gm4675	1
Vmn2r-ps36	1
Vmn2r41	1
Pabpc4l	1
Vmn2r83	1
H2-Q2	1
Gm16506	1
Gm3095	1
Peg10	1
Gm7289	1
Zfp804b	1
Gm7648	1
Gm20287	1
Gm5583	1
Gm20627	1
Gm8473	1
Vmn1r-ps47	1
Gm20796	1
Gm5117	1
Gm11756	1
Gm12612	1
Olfr478	1
Vmn1r149	1
Gm3468	1
Muc3a	1
Gm8765	1
Vmn2r112	1
Gm5798	1
Vmn2r67	1
Olfr832	1
Vmn1r116	1
Zfp97	1
Gm16513	1
Olfr134	1
Gm10715	1
Smim22	1
Gm10721	1
Gm4617	1
Smlr1	1
Gm8897	1
Gm17535	1
Lamtor3-ps	1
9230114K14Rik	1
Gm26510	1
A630072L19Rik	1
9330159M07Rik	1
BC065403	1
Gm26519	1
Gm26834	1
A930038B10Rik	1
4933408J17Rik	1
Gm26807	1
Mir124a-1hg	1
A330094K24Rik	1
4930505N22Rik	1
Gm17473	1
Gm26801	1
Gm26531	1
Gm8816	1
Gm6946	1
Gm21940	1
Gm5210	1
Hm629797	1
C1rb	1
1500015A07Rik	1
Jmjd7	1
Platr10	1
Gm28547	1
Gm17752	1
Gm6819	1
Zbed4-ps2	1
Gm10421	1
B130024G19Rik	1
Gm17944	1
Gm6170	1
4932411K12Rik	1
Gm29260	1
Gm9320	1
Gm29525	1
Gm29114	1
Gm28749	1
Gm29194	1
Gm5681	1
Vmn1r206	1
4930579H20Rik	1
Gm28453	1
Gm29106	1
4930429P21Rik	1
Gm19331	1
Paupar	1
Gm38309	1
Gm37711	1
Gm8242	1
Gm38195	1
Gm37646	1
Pcdha12	1
Gm37180	1
Gm37697	1
Gm6321	1
Pcdha6	1
Gm10129	1
Gm37060	1
Gm38072	1
Gm37317	1
Gm37587	1
Gm9131	1
Gm37066	1
Gm37661	1
Gm42696	1
Gm42544	1
Gm43000	1
Gm6560	1
Gm42868	1
Gm43736	1
Gm42917	1
Gm5279	1
Gm42514	1
4930519L02Rik	1
Gm43595	1
Gm19210	1
Gm43321	1
Gm42445	1
Gm9403	1
Gm43457	1
Gm20052	1
Gm5442	1
Gm43230	1
Gm42632	1
Gm3822	1
Gm19583	1
Olfr1401-ps1	1
Gm42670	1
Gm42662	1
Ccnd2	2
Kat2b	2
Rpa1	2
Tubgcp3	2
Tcf7	2
Il12rb1	2
Dnajc5	2
Tpd52l2	2
Dpp9	2
Akr1b3	2
Ugp2	2
Nfix	2
Slc1a5	2
Kmt2a	2
Supt6	2
Def6	2
Borcs8	2
Tiam1	2
Golga2	2
Tmem39a	2
Adgre5	2
Irf3	2
Fosb	2
Bax	2
Stat3	2
Hmox2	2
Pkn2	2
Arid3b	2
Srpk1	2
Mri1	2
Cs	2
Bcas2	2
Ctcf	2
Apc	2
Odr4	2
Rbm14	2
Cdk4	2
Cnp	2
Fnbp4	2
Rps25	2
Rbm25	2
Apip	2
Brf1	2
Cacybp	2
Rabl6	2
Actn1	2
Gata3	2
Ppil4	2
Fnta	2
Cmah	2
Srsf6	2
Cyth1	2
Igfbp4	2
Pgs1	2
B4galt5	2
Mafk	2
Ncor1	2
Rad51d	2
Slc25a22	2
Chtf18	2
Ddx39b	2
Lyst	2
Pcmt1	2
Utrn	2
Ppp1r12a	2
Apaf1	2
Hnrnph3	2
Supv3l1	2
Tbc1d15	2
Helb	2
Txnrd1	2
Erlec1	2
Itk	2
Smc6	2
Rnf144a	2
Pafah1b1	2
Rflnb	2
Mia2	2
Ralgapa1	2
Mthfd1	2
Cdca7l	2
Trip11	2
Acot2	2
Evl	2
Degs2	2
Nup153	2
Prpf4b	2
Rpp40	2
Pcbd2	2
Ddx46	2
Xrcc4	2
Srek1ip1	2
Parp8	2
Slmap	2
Mettl6	2
Tdrd3	2
Fhip2b	2
Rb1	2
Lrp10	2
Acin1	2
Brix1	2
Mtdh	2
Utp23	2
Eny2	2
Sqle	2
Asap1	2
Rpap3	2
Zfp263	2
Ly6c2	2
Arc	2
Gbe1	2
Pmm2	2
Ppil2	2
Yars2	2
Gsk3b	2
Brwd1	2
Ifnar1	2
Scaf4	2
Noct	2
Denr	2
Prmt5	2
Creld2	2
Zfp54	2
Satb1	2
Mrpl14	2
Stk38	2
Mtch1	2
Mlst8	2
Luc7l	2
Zeb1	2
Elp2	2
Zfp871	2
Pfdn1	2
Trim26	2
Napg	2
Aip	2
Pacs1	2
Yif1a	2
Ctsw	2
Smarca2	2
Scyl1	2
Hells	2
Aldh18a1	2
Ablim1	2
Arih1	2
Ribc1	2
Huwe1	2
Ube3a	2
Hdhd2	2
Atp23	2
Ifitm1	2
Copg2	2
Taf3	2
Stag2	2
Rb1cc1	2
Terf1	2
Nop58	2
Casp8	2
Mitd1	2
Inpp1	2
Bard1	2
Mrpl44	2
Ptpn4	2
3110009E18Rik	2
Fh1	2
Copa	2
Nsun6	2
4930562F07Rik	2
Spopl	2
Prkcq	2
Rab14	2
Dapl1	2
Timm10	2
Tfpi	2
Bcl2l11	2
Rae1	2
Impa1	2
Hps3	2
Tbl1xr1	2
Pik3ca	2
Mfn1	2
Ncoa3	2
Stxbp3	2
Dennd2d	2
Il6ra	2
Lef1	2
Rngtt	2
Aqp3	2
Tln1	2
Mllt3	2
Jak1	2
Czib	2
Macf1	2
Hp1bp3	2
Srrm1	2
Sfpq	2
Tmem222	2
Mtf1	2
Inpp5b	2
Park7	2
Tprgl	2
Cdk11b	2
Rhoh	2
Hsd17b11	2
Plac8	2
Uso1	2
Rhof	2
Ube3b	2
Bcl7b	2
Mcm7	2
Tmem209	2
Herc6	2
Luc7l2	2
Ephb6	2
Arhgap25	2
Sec61a1	2
Arl8b	2
Klrd1	2
Kdm5a	2
Atf7ip	2
Uri1	2
Zdhhc13	2
Furin	2
Mrps11	2
Gm45837	2
Pik3c2a	2
Il4ra	2
Fus	2
Thumpd1	2
Stk26	2
Gata1	2
Atrx	2
Arhgap4	2
Ikbkb	2
Ap3m2	2
Gins4	2
Rwdd4a	2
Smarca5	2
Babam1	2
Cmtm3	2
Sesn3	2
Smarca4	2
Dnaja4	2
Stoml1	2
Syncrip	2
Faim	2
Mlh1	2
Nktr	2
Ip6k1	2
Rasgrp2	2
Atp1a1	2
Wdr3	2
Atp6v0b	2
Ctdspl2	2
Cdc14a	2
Dph5	2
Foxn3	2
Vav3	2
Zdhhc15	2
Mga	2
Hsdl1	2
Atm	2
Med13	2
Trim59	2
Parp14	2
Tut4	2
Gpatch8	2
Tet3	2
Mrpl34	2
Foxn2	2
Baz1a	2
Ncapd3	2
Kri1	2
Anapc13	2
Sppl2b	2
Pcyt1b	2
Sec31a	2
Uvrag	2
Leng8	2
Ankrd11	2
Arhgap45	2
Abca7	2
Ythdc1	2
Ripor2	2
Ubac1	2
Bicral	2
Cc2d1a	2
Rap2b	2
Mmaa	2
Sik2	2
Aff3	2
Tbcel	2
Ttc13	2
Ubr5	2
Coa8	2
Iars	2
Nufip2	2
Egr2	2
Jmjd1c	2
Rcor1	2
Ccr7	2
Phf2	2
Socs1	2
Gcc2	2
Upf3a	2
Cdk19	2
Jarid2	2
Dock10	2
Mapkap1	2
Itpkb	2
Srrm2	2
Azi2	2
Sec24c	2
Prpf18	2
Stub1	2
Zmynd8	2
Polr2j	2
Trim14	2
Pik3cd	2
9430038I01Rik	2
Prrc2c	2
Suco	2
Mterf1a	2
Bptf	2
Ckap5	2
Snrpd2	2
Arhgef1	2
Wdr43	2
Uspl1	2
Pcf11	2
Ggact	2
Poldip3	2
Rhod	2
Ammecr1l	2
Ppig	2
Grap2	2
Ubap2l	2
Sh2b3	2
Pbxip1	2
Itpr3	2
Foxo4	2
Ifi209	2
Vps37d	2
Thrap3	2
Gimap1os	2
9930022D16Rik	2
Tnfrsf26	2
Dipk2a	2
Wnk1	2
Ing1	2
Cdca4	2
Tnrc6b	2
Arid4a	2
Tyw5	2
Jaml	2
E130311K13Rik	2
Clip1	2
Bdp1	2
Nlrc3	2
Heatr1	2
Ndufaf6	2
Mtln	2
Commd1	2
Rinl	2
Lax1	2
Klf13	2
Dock8	2
Plpp2	2
Hbb-bs	2
Jun	2
Atad2b	2
Chmp3	2
Gvin-ps6	2
Fra10ac1	2
Dnajc8	2
Cggbp1	2
Msra	2
Klf2	2
Ankrd17	2
Cars2	2
Tug1	2
Sipa1	2
Cntrl	2
AB124611	2
Aak1	2
Pkn1	2
Upf1	2
Txndc9	2
Zfp945	2
Usp47	2
Trp53	2
Hspa2	2
H4c3	2
H4c4	2
Bod1l	2
Akr1b10	2
Ei24	2
1110038F14Rik	2
Gvin-ps7	2
Slc39a4	2
Hspbp1	2
mt-Rnr1	2
mt-Rnr2	2
mt-Tq	2
mt-Tm	2
mt-Nd2	2
mt-Td	2
mt-Tg	2
mt-Te	2
Snord37	2
Snora23	2
Gm24355	2
Rny3	2
Snord22	2
Gm26493	2
Snora16a	2
Snora73b	2
Vps37b	2
Rps25-ps1	2
Ccdc134	2
Gm4841	2
H2ac20	2
Pde7a	2
Epc2	2
Hba-a2	2
Rnf213	2
Top1	2
Rraga	2
Yipf3	2
Tia1	2
Eml3	2
Hnrnpul2	2
4933439C10Rik	2
H2-Q6	2
Gvin3	2
Znhit6	2
Gm10731	2
Gm4149	2
Fnbp1	2
Gvin2	2
Chd2	2
Casc3	2
Cisd3	2
Slfn1	2
Zfp566	2
Tgtp2	2
Tgtp1	2
Alkbh1	2
A130010J15Rik	2
Ifit1bl1	2
Gm15472	2
Gm13166	2
Gm11346	2
Arhgap27os3	2
Gm11579	2
Scarna17	2
AI480526	2
Synj2bp	2
Ccdc71l	2
Gm17300	2
Gbp11	2
Malat1	2
Smim40	2
Snord55	2
Snora15	2
Pou5f2	2
Gm21972	2
Trav7-4	2
Gm14325	2
Cdkn2d	2
Gm47283	2
Hmgb1-ps8	2
Gm26740	2
Mir8114	2
Gm19427	2
Gm3830	2
2810013P06Rik	2
Gm19261	2
2810454H06Rik	2
Gm20257	2
Gm37474	2
Gm37469	2
C230085N15Rik	2
A130048G24Rik	2
Gm37105	2
5830444F18Rik	2
Gm38034	2
Gm37082	2
E430014B02Rik	2
Gm37520	2
Gm38358	2
Gm37407	2
Gm36933	2
Gm36932	2
5330406M23Rik	2
Gm38244	2
Gm37033	2
Gm37255	2
Gm43362	2
Gm19710	2
Gm43462	2
Gm43435	2
4932422M17Rik	2
Gm42432	2
C230096K16Rik	2
Gm42646	2
Gtf3c2	2
Gm42742	2

### Sheet: Fig 6D D24 Uhrf1fl v Uhrf1+ DMR
Gene ID	K means cluster
Spata3	1
A530013C23Rik	1
AL772376.2	1
4933437N03Rik	1
Gm16188	1
Phkg1	1
Eps8	1
Zfp473	1
BC051019	1
Ascl3	1
AC122807.1	1
U6	1
Snord37	1
Gm20511	1
Btbd17	1
Mir33	1
Rhox13	1
Rxra	2
Rnu73b	2
Tchh	2
Gm13016	2
Prom1	2
Oas3	2
Hcst	2
AC149868.1	2
Cd37	2
Gm15503	2
Smad1	2
Dapk3	2
4930442H23Rik	2
Zbtb39	2
Coil	2
Zfp385c	2
Gp5	2
Morn4	2

### Sheet: SF6B Spleen Uhrf1flvUhrf1+ FP3+
Gene ID	K means cluster
Il4	1
Tmed4	1
Tfap4	1
Tppp3	1
Il17rb	1
Dyrk3	1
Alox15	1
Ptprk	1
Slc46a1	1
Scamp1	1
Rnase6	1
Dmtn	1
Ciita	1
Popdc2	1
Zfp605	1
Rhag	1
Col11a2	1
Gldc	1
Slc18a2	1
Mfsd8	1
Frmd4a	1
Dpp7	1
Il1b	1
Cd1d1	1
Aqp3	1
Cda	1
Clcn6	1
Shroom3	1
Klrd1	1
Crispld2	1
Abcg4	1
Aqp9	1
Lca5	1
Mst1	1
Fntb	1
Foxn3	1
Map9	1
Zfp944	1
Gramd1c	1
Arhgap33	1
Tbcel	1
Tmc3	1
Orm1	1
9430038I01Rik	1
Thbs1	1
Enc1	1
Map2k3os	1
Trem6l	1
Naalad2	1
Pid1	1
Nipa1	1
Omd	1
Zfp217	1
Cebpe	1
Gm9889	1
Stfa3	1
Clca3a1	1
Zfp607b	1
Acvr2b	1
Ear6	1
9430002A10Rik	1
Gm10180	1
Gm57857	1
Mob3b	1
Ceacam1	1
Trgc2	1
Ccdc24	1
Zan	1
B930095G15Rik	1
Gm14198	1
A630052C17Rik	1
Gm12454	1
B230398E01Rik	1
Gm3752	1
Gm3604	1
Trav4-4-dv10	1
Trav14n-1	1
1700086O06Rik	1
NA	1
NA	1
B230208H11Rik	1
6230400D17Rik	1
1500004A13Rik	1
A730089K16Rik	1
Gm42890	1
Gm43065	1
Gm32051	1
Gm43011	1
Gm43313	1
Tbc1d8	2
Snrnp200	2
Adgre1	2
Atp7b	2
Ttbk1	2
Tab2	2
E2f3	2
Mpp2	2
Timp2	2
Dnah11	2
Arf5	2
Pld2	2
Prxl2c	2
F2rl1	2
Kif2a	2
Arhgap31	2
Msrb2	2
Scg5	2
Creld2	2
Cela3b	2
Map4k3	2
C2	2
Ms4a3	2
Kcnk7	2
Sorbs1	2
Esyt1	2
Pik3c2b	2
Gca	2
Syt13	2
Ncoa3	2
Pfn2	2
Sass6	2
Ccdc121	2
Siglecg	2
Ccl22	2
Dctn1	2
Alg9	2
Skic3	2
Hpse	2
Cpe	2
Kcnh2	2
Tlr4	2
Dse	2
Fam222a	2
Adprs	2
Dpy19l3	2
9930012K11Rik	2
Pard6b	2
AI467606	2
Zfp956	2
Dleu7	2
Armcx3	2
Tmie	2
Bdp1	2
Map10	2
Mblac2	2
5330438D12Rik	2
St6galnac3	2
H2-T24	2
Hmcn2	2
Pgpep1	2
C330011M18Rik	2
Colq	2
Tpm3-rs7	2
Klk1b9	2
Tcea2	2
Ssbp3	2
Rps3a2	2
Ifi208	2
Syt11	2
Vsig10l	2
1700001L05Rik	2
Nrbp2	2
Trbv16	2
Slc45a4	2
Capn3	2
Amy2-ps1	2
A430078I02Rik	2
Gm15609	2
Ighv1-9	2
NA	2
NA	2
Gm26596	2
Gpr137b-ps	2
Gm28036	2
Gm19582	2
NA	2
Gm38200	2
Gm37503	2
Tstd1	2
Gm43055	2
Gm43254	2
Gm43004	2
NA	2

### Sheet: SF6C Spleen Uhrf1flvUhrf1+ExFP3
Gene ID	K means cluster
Gramd2b	1
Epdr1	1
Qtrt1	1
Cyp4f18	1
Ddr1	1
Tfap4	1
Tuft1	1
Cdt1	1
Prox1	1
Lmbr1	1
Zfp296	1
Dynlt2b	1
Il17rb	1
Dnah11	1
Tada2a	1
Alox15	1
Ptprk	1
Pcsk4	1
Nudcd2	1
Hcn2	1
Il13	1
Nefh	1
Tns3	1
Nup85	1
Cryl1	1
Dnajc15	1
Gfra2	1
Zfp251	1
Mzt2	1
Dgcr8	1
Tfrc	1
Soat2	1
Msrb2	1
Epb41l4a	1
Hbegf	1
Fads3	1
Ccdc86	1
Kdm5c	1
Lmntd2	1
Mfsd8	1
Mybl1	1
Stau2	1
Orc2	1
Uck2	1
Spopl	1
Ermn	1
Egfl7	1
Nckap1	1
Rad51	1
Knstrn	1
Fahd2a	1
Rab33b	1
P2ry1	1
Ampd2	1
Crtc2	1
Cdh17	1
Casp8ap2	1
Tnfrsf8	1
Cda	1
5730480H06Rik	1
Srrd	1
G3bp2	1
Dhx37	1
Gsdme	1
Gm20696	1
Chchd6	1
Slc6a13	1
Mark4	1
Coq7	1
Gga2	1
Pdzd9	1
Slc35a2	1
B3gnt3	1
Clasp2	1
Recql4	1
Fancd2	1
Meak7	1
Loxl2	1
Ccdc15	1
Trmt5	1
Daam1	1
1700006J14Rik	1
Lrr1	1
Polr3g	1
Snx25	1
Trp53inp2	1
Ttk	1
Orm1	1
Neil3	1
Dnajc28	1
Pogk	1
Mthfd1l	1
Bag2	1
1810024B03Rik	1
Nkrf	1
Nlrp4e	1
Pskh1	1
Omd	1
Zfp689	1
Kmt5a	1
Hic2	1
Ufsp1	1
Smim10l2a	1
Gm5620	1
Ankrd29	1
Gda	1
Adgrg3	1
Nsl1	1
9430002A10Rik	1
Chchd1	1
Slc24a3	1
Gm1976	1
2510046G10Rik	1
Ankrd23	1
Uqcc4	1
Pnp2	1
H2ac6	1
Spdl1	1
Dnajc25	1
Srsf3	1
Rnls	1
Csf2rb2	1
Arhgdig	1
Fbxo36	1
Ntf5	1
Znhit6	1
Selenom	1
Igkv16-104	1
Smim1	1
Gata3un	1
Dynlt2a2	1
Rpl35a-ps4	1
A730011C13Rik	1
Snhg3	1
4833417C18Rik	1
Gm15609	1
Gm12454	1
0610040B10Rik	1
6330562C20Rik	1
Igkv1-110	1
Ighv1-9	1
Trav4-4-dv10	1
2500002B13Rik	1
NA	1
Gm26815	1
NA	1
Gm29542	1
Gm17971	1
1700016L21Rik	1
Gm37436	1
Gm38287	1
Gm37881	1
Gm37254	1
Gm43071	1
NA	1
NA	1
Gm43597	1
Gm42600	1
Rin2	2
Fosb	2
Rps6ka1	2
Hlf	2
Mettl17	2
Wdr1	2
Crkl	2
Pou2f2	2
Oit3	2
Psen2	2
Ehmt2	2
Stk32c	2
Slc35c2	2
Map2k3	2
Mif4gd	2
Abcc5	2
Cela3b	2
Rsph3b	2
Tbc1d5	2
Mcfd2	2
C2	2
Kcnk7	2
Mms19	2
Apex2	2
Esyt1	2
Ikzf2	2
Il1r1	2
Zap70	2
Dnajc1	2
Dnaja1	2
Akr7a5	2
Nudc	2
Tnfrsf9	2
Prxl2b	2
Actb	2
Erc1	2
Itpr2	2
Cyfip1	2
Rhpn2	2
Idh2	2
Lcmt1	2
Sergef	2
Praf2	2
Zrsr2	2
Ccl22	2
Cotl1	2
Cd3e	2
Chst2	2
Armcx2	2
Rfwd3	2
Tmed8	2
Tkfc	2
Rsf1	2
Tbcc	2
Cpe	2
Ankrd9	2
Parp11	2
Supt3	2
Arhgap18	2
Cdk5rap2	2
Cep131	2
Edrf1	2
Nthl1	2
Map2k3os	2
Naalad2	2
Frey1	2
Lrfn4	2
Tubb2b	2
Pigz	2
Zfp41	2
Dmrta2	2
Dleu7	2
Klhl11	2
Sorl1	2
Haspin	2
Tmem220	2
Senp8	2
Cyb5d2	2
Tpm3-rs7	2
Klk1b9	2
Actg2	2
Slc38a10	2
Nol10	2
Gm10101	2
Rps3a2	2
Dhrs3	2
Hmgn3	2
Sars2	2
Runx2os1	2
Cdkn2b	2
Mroh8	2
Trbv15	2
Trav13-1	2
Gm3558	2
Gm11632	2
Brip1os	2
Chrna1os	2
Cd101	2
Gm15133	2
Gm15947	2
Gm19840	2
Gm3752	2
4930515G01Rik	2
NA	2
Gm16712	2
NA	2
Gm26782	2
Gm28036	2
Gm29247	2
H3c11	2
Gm37718	2
NA	2
Gm37352	2
Gm20045	2
NA	2
NA	2
